# mobileOG-db: a manually curated database of protein families mediating the life cycle of bacterial mobile genetic elements

**DOI:** 10.1101/2021.08.27.457951

**Authors:** Connor L. Brown, James Mullet, Fadi Hindi, James E. Stoll, Suraj Gupta, Minyoung Choi, Ishi Keenum, Peter Vikesland, Amy Pruden, Liqing Zhang

**Affiliations:** Genetics, Bioinformatics, and Computational Biology, Virginia Tech, Blacksburg, VA, 24061, USA; Civil and Environmental Engineering, Virginia Tech, Blacksburg, VA, 24061, USA; Fralin Life Science Institute, Blacksburg, VA, 24061, USA; Computer Science, Virginia Tech, Blacksburg, VA, 24061, USA

**Author notes:** To whom correspondence should be addressed. Tel: 1-540/231-6635 Fax: 540/231-7532 Fax: 540/231-7532.

## Abstract

Currently available databases of bacterial mobile genetic elements (MGEs) contain both “core” and accessory MGE functional modules, the latter of which are often only transiently associated with the element. The presence of these accessory genes, which are often close homologs to primarily immobile genes, limits the usability of these databases for MGE annotation. To overcome this limitation, we analysed 10,776,212 protein sequences derived from seven MGE databases to compile a comprehensive database of 6,140 manually curated protein families that are linked to the “life cycle” (integration, excision, replication/recombination/repair, transfer, and stability/defense) of all major classes of bacterial MGEs. We overlay experimental information where available to create a tiered annotation scheme of high-quality annotations and annotations inferred exclusively through bioinformatic evidence. We additionally provide an MGE-class label for each entry (e.g., plasmid, integrative element) derived from the source database, and assign a list of keywords to each entry to delineate different MGE functional modules and to facilitate annotation. The resulting database, mobileOG-db (for mobile orthologous groups), provides a simple and readily interpretable foundation for an array of MGE-centred analyses. mobileOG-db can be accessed at mobileogdb.flsi.cloud.vt.edu/, where users can browse and design, refine, and analyse custom subsets of the dynamic mobilome.
