## Supplemental Table 3 for "mobileOG-db: a manually curated database of protein families mediating the life cycle of bacterial mobile genetic elements"

Element_Type	k_value	Number of Hits	% Purity	Accuracy	Recall	Precision	F1		% Purity = Number of hits on the contig with a given element class divided by the total number of hits to any/all classes
Plasmid	15	3	60	0.962350021	0.961651917	0.981083405	0.971270483
Plasmid	25	3	60	0.957385188	0.956613311	0.981417459	0.968856655
Plasmid	50	3	60	0.957798924	0.956980177	0.98012959	0.96841656
Plasmid	10	3	60	0.958626396	0.957752429	0.978420371	0.967976089
Plasmid	5	3	60	0.964418701	0.963294921	0.968253968	0.965768079
Plasmid	15	3	65	0.952834092	0.952080706	0.983499783	0.967535241
Plasmid	10	3	65	0.952834092	0.951939292	0.980460269	0.965989305
Plasmid	15	5	60	0.952420356	0.951538137	0.980886186	0.965989305
Plasmid	25	3	65	0.948282995	0.947434819	0.982984293	0.964882227
Plasmid	25	5	60	0.947455523	0.946503791	0.981222707	0.9635506
Plasmid	50	5	60	0.947869259	0.946857866	0.979921432	0.963105963
Plasmid	10	5	60	0.948696731	0.947613012	0.978194505	0.962660944
Plasmid	15	7	60	0.947041787	0.94605984	0.980777632	0.963105963
Plasmid	5	3	65	0.952420356	0.951001278	0.969591659	0.960206496
Plasmid	15	5	65	0.942904427	0.941992434	0.98332602	0.962215543
Plasmid	15	9	60	0.943731899	0.94268858	0.980710215	0.961323593
Plasmid	10	5	65	0.942904427	0.941821248	0.980254498	0.960653623
Plasmid	50	3	65	0.942490691	0.941424357	0.980684811	0.960653623
Plasmid	10	3	70	0.941663219	0.940656566	0.98198594	0.960877042
Plasmid	25	7	60	0.942076955	0.941027801	0.981115503	0.960653623
Plasmid	50	7	60	0.942490691	0.941374947	0.979806848	0.960206496
Plasmid	10	7	60	0.943318163	0.942120828	0.978070175	0.959758984
Plasmid	15	3	70	0.938353331	0.937526205	0.985890653	0.961100365
Plasmid	25	5	65	0.938353331	0.937342304	0.982804233	0.959535084
Plasmid	15	7	65	0.937525859	0.936527953	0.983230362	0.959311087
Plasmid	25	9	60	0.938767067	0.937657961	0.98104892	0.958862804
Plasmid	50	9	60	0.939180803	0.938000844	0.979735683	0.958414135
Plasmid	15	11	60	0.937525859	0.936421053	0.981465137	0.958414135
Plasmid	10	9	60	0.939594539	0.938318547	0.977983267	0.957740405
Plasmid	25	3	70	0.934629706	0.933724832	0.985391766	0.958862804
Plasmid	10	7	65	0.937525859	0.936340641	0.980141218	0.957740405
Plasmid	5	3	70	0.941249483	0.939677145	0.972307692	0.955713977
Plasmid	15	9	65	0.93421597	0.933165195	0.983170948	0.957515635
Plasmid	25	7	65	0.932974762	0.931875526	0.9827051	0.956615584
Plasmid	50	3	70	0.931733554	0.930701386	0.98401421	0.956615584
Plasmid	10	9	65	0.933802234	0.932546374	0.980062029	0.955713977
Plasmid	25	11	60	0.932561026	0.931397306	0.981810115	0.955939525
Plasmid	50	11	60	0.932974762	0.931731985	0.980487805	0.955488332
Plasmid	50	5	65	0.932561026	0.931310577	0.980479148	0.955262589
Plasmid	10	5	70	0.931733554	0.930555556	0.981793961	0.955488332
Plasmid	15	5	70	0.928423666	0.927463312	0.98573975	0.955713977
Plasmid	15	3	75	0.925941249	0.925167224	0.988829312	0.955939525
Plasmid	25	9	65	0.929664874	0.928511354	0.982643525	0.954810811
Plasmid	10	3	75	0.926354986	0.925491838	0.987494417	0.955488332
Plasmid	15	11	65	0.928423666	0.927341453	0.983957219	0.954810811
Plasmid	25	5	70	0.924700041	0.923657718	0.985234899	0.953453128
Plasmid	50	7	65	0.927182458	0.92583228	0.980365908	0.952319029
Plasmid	10	7	70	0.926354986	0.925084175	0.981688254	0.952546046
Plasmid	15	7	70	0.923045097	0.922012579	0.985656656	0.952772964
Plasmid	25	3	75	0.920976417	0.920117106	0.988319856	0.952999783
Plasmid	25	11	65	0.923872569	0.922689076	0.983430363	0.952091914
Plasmid	5	3	75	0.928837402	0.927056828	0.973719376	0.949815338
Plasmid	50	5	70	0.921803889	0.920621588	0.983842011	0.951182469
Plasmid	50	9	65	0.923872569	0.92246102	0.980295567	0.950499349
Plasmid	10	9	70	0.922631361	0.921296296	0.98161435	0.950499349
Plasmid	15	9	70	0.919735209	0.918658281	0.985605038	0.950954861
Plasmid	25	7	70	0.919321473	0.918204698	0.985148515	0.950499349
Plasmid	15	5	75	0.916011585	0.915133779	0.98870822	0.950499349
Plasmid	10	5	75	0.916425321	0.915445793	0.987358916	0.95004344
Plasmid	50	3	75	0.915597849	0.914537076	0.986443742	0.949130435
Plasmid	25	9	70	0.916011585	0.914848993	0.985094851	0.948673336
Plasmid	50	7	70	0.916425321	0.915161697	0.983747178	0.94821584
Plasmid	50	11	65	0.918080265	0.916631579	0.981072555	0.947757945
Plasmid	15	11	70	0.913942904	0.912861332	0.986419194	0.94821584
Plasmid	25	5	75	0.911046752	0.910079465	0.988192552	0.947528848
Plasmid	15	7	75	0.910633016	0.909698997	0.988641527	0.947528848
Plasmid	10	7	75	0.911046752	0.910004186	0.987284287	0.947070355
Plasmid	50	9	70	0.913115432	0.911801764	0.983688265	0.946381866
Plasmid	15	3	80	0.906909392	0.90617181	0.991332117	0.946840959
Plasmid	25	11	70	0.91021928	0.909052808	0.985909091	0.945922372
Plasmid	15	9	75	0.907323128	0.906354515	0.988600091	0.945692475
Plasmid	10	9	75	0.907323128	0.906236919	0.987232102	0.945002182
Plasmid	10	3	80	0.905254448	0.904304221	0.989031079	0.944771884
Plasmid	25	7	75	0.905668184	0.904642409	0.98812243	0.944541485
Plasmid	50	11	70	0.907323128	0.906000839	0.984496124	0.943618881
Plasmid	50	5	75	0.905668184	0.904482614	0.986295112	0.943618881
Plasmid	15	11	75	0.901530823	0.900584795	0.989444699	0.942925869
Plasmid	25	9	75	0.902358295	0.901296529	0.988078863	0.942694663
Plasmid	25	3	80	0.899048407	0.898417985	0.993097101	0.943387978
Plasmid	50	7	75	0.900289615	0.899036447	0.986213235	0.940609248
Plasmid	15	5	80	0.896979727	0.89616347	0.991236162	0.9413053
Plasmid	5	3	80	0.904426976	0.902366864	0.976669716	0.938049209
Plasmid	25	11	75	0.896565991	0.895528625	0.988924781	0.939912281
Plasmid	10	5	80	0.895324783	0.894274969	0.988909427	0.939214395
Plasmid	50	9	75	0.896979727	0.89568496	0.986162362	0.938748628
Plasmid	15	7	80	0.891601158	0.890742285	0.991183295	0.938282451
Plasmid	25	5	80	0.889118742	0.888426311	0.993020009	0.937815865
Plasmid	50	3	80	0.889946214	0.888981636	0.990237099	0.93688146
Plasmid	50	11	75	0.891187422	0.889912097	0.987000929	0.935945411
Plasmid	10	7	80	0.889946214	0.888842457	0.988842399	0.936179577
Plasmid	15	9	80	0.88829127	0.887406172	0.991150442	0.936413641
Plasmid	25	7	80	0.883740174	0.883014155	0.992977528	0.934773028
Plasmid	10	9	80	0.88622259	0.885081488	0.988795518	0.934068357
Plasmid	15	11	80	0.882498966	0.881666667	0.992030005	0.933598059
Plasmid	25	9	80	0.880430285	0.879683597	0.992951128	0.932891832
Plasmid	50	5	80	0.880016549	0.878964942	0.990126939	0.931240327
Plasmid	25	11	80	0.874637981	0.873960067	0.99385052	0.930057548
Plasmid	50	7	80	0.874637981	0.873539232	0.990066225	0.928159645
Plasmid	50	9	80	0.871328093	0.870200334	0.99002849	0.926254998
Plasmid	5	5	60	0.881257758	0.878028049	0.969953052	0.921704216
Plasmid	50	11	80	0.865535788	0.864470392	0.990917782	0.923385301
Plasmid	10	11	60	0.86429458	0.861952862	0.980373384	0.917357223
Plasmid	5	5	65	0.869259412	0.865931269	0.97144217	0.915657245
Plasmid	5	7	60	0.86843194	0.86491079	0.969985707	0.914439704
Plasmid	10	11	65	0.858502276	0.856362873	0.982650602	0.915170557
Plasmid	5	5	70	0.85808854	0.854906937	0.974445516	0.910770617
Plasmid	5	7	65	0.856433595	0.852841391	0.971497585	0.90831075
Plasmid	10	11	70	0.848158875	0.845992446	0.983414634	0.909542071
Plasmid	5	5	75	0.845676458	0.842483108	0.976027397	0.904351768
Plasmid	5	7	70	0.845676458	0.842283298	0.974559687	0.90360626
Plasmid	5	9	60	0.846090194	0.842172253	0.970660147	0.90186279
Plasmid	10	11	75	0.833264377	0.831732777	0.989076465	0.90360626
Plasmid	5	9	65	0.836988002	0.833121559	0.972318339	0.897354015
Plasmid	5	7	75	0.833264377	0.829886028	0.976166832	0.897102441
Plasmid	5	5	80	0.826644601	0.823206751	0.976476476	0.893315018
Plasmid	5	9	70	0.827058337	0.82347973	0.975487744	0.893061598
Plasmid	10	11	80	0.81423252	0.812604341	0.989329268	0.892300642
Plasmid	5	9	75	0.815473728	0.811973019	0.97716895	0.886944508
Plasmid	5	7	80	0.81423252	0.810628427	0.976626016	0.885918414
Plasmid	5	9	80	0.79644187	0.792754844	0.977662338	0.875552454
Plasmid	5	11	60	0.768721556	0.763536379	0.971474704	0.855045002
Plasmid	5	11	65	0.760033099	0.75496409	0.972781709	0.850142721
Plasmid	5	11	70	0.750930906	0.746312684	0.975757576	0.845749761
Plasmid	5	11	75	0.740173769	0.73580143	0.97764114	0.839654345
Plasmid	5	11	80	0.721141911	0.716687684	0.978198508	0.827268316
Plasmid	15	3	30	0.982623086	0.982150446	0.973052632	0.977580372
Phage	50	5	60	0.9976	0.997586484	0.994386528	0.995983936
Phage	50	3	60	0.9976	0.997586484	0.994386528	0.995983936
Phage	50	9	60	0.9972	0.997184232	0.994384276	0.995782286
Phage	50	7	60	0.9972	0.997184232	0.994384276	0.995782286
Phage	15	3	60	0.9964	0.996382637	0.995182658	0.995782286
Phage	15	5	60	0.9964	0.996382637	0.995182658	0.995782286
Phage	50	11	60	0.9968	0.996781979	0.994382022	0.995580554
Phage	5	3	60	0.9972	0.997181965	0.99358203	0.995378742
Phage	10	3	60	0.9964	0.996381182	0.994781212	0.995580554
Phage	10	5	60	0.9964	0.996381182	0.994781212	0.995580554
Phage	25	5	60	0.9956	0.995582329	0.995982322	0.995782286
Phage	25	3	60	0.9956	0.995582329	0.995982322	0.995782286
Phage	15	9	60	0.996	0.995980707	0.995180723	0.995580554
Phage	15	7	60	0.996	0.995980707	0.995180723	0.995580554
Phage	5	5	60	0.9968	0.996779388	0.993579454	0.995176849
Phage	10	7	60	0.996	0.995979091	0.994779116	0.995378742
Phage	10	9	60	0.996	0.995979091	0.994779116	0.995378742
Phage	25	9	60	0.9952	0.995180723	0.995980707	0.995580554
Phage	25	7	60	0.9952	0.995180723	0.995980707	0.995580554
Phage	15	11	60	0.9956	0.995578778	0.995178787	0.995378742
Phage	25	11	60	0.9948	0.994779116	0.995979091	0.995378742
Phage	10	11	60	0.9952	0.99517491	0.99477492	0.994974874
Phage	5	3	65	0.9956	0.995573441	0.993973483	0.994772819
Phage	5	7	60	0.9956	0.995571659	0.993571716	0.994570682
Phage	50	3	65	0.994	0.993975904	0.995975855	0.994974874
Phage	50	5	65	0.994	0.993975904	0.995975855	0.994974874
Phage	5	5	65	0.9952	0.995171026	0.993971061	0.994570682
Phage	25	3	65	0.9932	0.99317817	0.996778091	0.994974874
Phage	25	5	65	0.9932	0.99317817	0.996778091	0.994974874
Phage	50	9	65	0.9936	0.993574297	0.995974235	0.994772819
Phage	50	7	65	0.9936	0.993574297	0.995974235	0.994772819
Phage	25	9	65	0.9928	0.992776886	0.996776793	0.994772819
Phage	25	7	65	0.9928	0.992776886	0.996776793	0.994772819
Phage	10	5	65	0.9932	0.993172691	0.995972614	0.994570682
Phage	10	3	65	0.9932	0.993172691	0.995972614	0.994570682
Phage	50	11	65	0.9932	0.993172691	0.995972614	0.994570682
Phage	25	11	65	0.9924	0.992375602	0.996775494	0.994570682
Phage	10	7	65	0.9928	0.992771084	0.995970991	0.994368463
Phage	10	9	65	0.9928	0.992771084	0.995970991	0.994368463
Phage	5	7	65	0.994	0.993963783	0.993963783	0.993963783
Phage	15	5	65	0.9924	0.992369478	0.995969367	0.994166164
Phage	15	3	65	0.9924	0.992369478	0.995969367	0.994166164
Phage	5	9	60	0.9936	0.993558776	0.993558776	0.993558776
Phage	15	9	65	0.992	0.991967871	0.995967742	0.993963783
Phage	10	11	65	0.992	0.991967871	0.995967742	0.993963783
Phage	15	7	65	0.992	0.991967871	0.995967742	0.993963783
Phage	50	5	70	0.9908	0.990777867	0.997577715	0.994166164
Phage	50	3	70	0.9908	0.990777867	0.997577715	0.994166164
Phage	15	11	65	0.9916	0.991566265	0.995966115	0.99376132
Phage	10	5	70	0.9908	0.990774168	0.997174001	0.993963783
Phage	10	3	70	0.9908	0.990774168	0.997174001	0.993963783
Phage	50	7	70	0.9904	0.990376905	0.997576737	0.993963783
Phage	50	9	70	0.9904	0.990376905	0.997576737	0.993963783
Phage	5	3	70	0.9916	0.991562877	0.995562727	0.993558776
Phage	10	7	70	0.9904	0.990373045	0.997172859	0.99376132
Phage	10	9	70	0.9904	0.990373045	0.997172859	0.99376132
Phage	50	11	70	0.99	0.989975942	0.997575758	0.99376132
Phage	5	5	70	0.9912	0.991161109	0.995560936	0.993356151
Phage	5	9	65	0.992	0.99195171	0.993951613	0.992950655
Phage	25	5	70	0.99	0.989971921	0.997171717	0.993558776
Phage	15	5	70	0.99	0.989971921	0.997171717	0.993558776
Phage	25	3	70	0.99	0.989971921	0.997171717	0.993558776
Phage	15	3	70	0.99	0.989971921	0.997171717	0.993558776
Phage	15	7	70	0.9896	0.989570798	0.997170574	0.993356151
Phage	10	11	70	0.9896	0.989570798	0.997170574	0.993356151
Phage	15	9	70	0.9896	0.989570798	0.997170574	0.993356151
Phage	25	7	70	0.9896	0.989570798	0.997170574	0.993356151
Phage	25	9	70	0.9896	0.989570798	0.997170574	0.993356151
Phage	25	11	70	0.9892	0.989169675	0.99716943	0.993153443
Phage	15	11	70	0.9892	0.989169675	0.99716943	0.993153443
Phage	5	7	70	0.99	0.989955806	0.995555556	0.992747784
Phage	5	9	70	0.9884	0.988348734	0.995548361	0.991935484
Phage	5	11	60	0.9892	0.989130435	0.993530125	0.991325398
Phage	5	11	65	0.9876	0.987525151	0.993924666	0.990714574
Phage	15	5	75	0.9844	0.984381258	0.998780983	0.991528842
Phage	15	3	75	0.9844	0.984381258	0.998780983	0.991528842
Phage	15	9	75	0.984	0.983980777	0.998780488	0.991325398
Phage	15	7	75	0.984	0.983980777	0.998780488	0.991325398
Phage	25	3	75	0.9844	0.984368737	0.997968306	0.991121872
Phage	25	5	75	0.9844	0.984368737	0.997968306	0.991121872
Phage	10	5	75	0.984	0.983974359	0.998373984	0.991121872
Phage	10	3	75	0.984	0.983974359	0.998373984	0.991121872
Phage	15	11	75	0.9836	0.983580296	0.998779992	0.991121872
Phage	50	5	75	0.984	0.983967936	0.99796748	0.990918264
Phage	50	3	75	0.984	0.983967936	0.99796748	0.990918264
Phage	25	7	75	0.984	0.983967936	0.99796748	0.990918264
Phage	25	9	75	0.984	0.983967936	0.99796748	0.990918264
Phage	10	9	75	0.9836	0.983573718	0.998373322	0.990918264
Phage	10	7	75	0.9836	0.983573718	0.998373322	0.990918264
Phage	5	3	75	0.9836	0.983567134	0.997966653	0.990714574
Phage	50	7	75	0.9836	0.983567134	0.997966653	0.990714574
Phage	25	11	75	0.9836	0.983567134	0.997966653	0.990714574
Phage	50	9	75	0.9836	0.983567134	0.997966653	0.990714574
Phage	50	11	75	0.9832	0.983166333	0.997965826	0.990510802
Phage	5	5	75	0.9832	0.983166333	0.997965826	0.990510802
Phage	10	11	75	0.9828	0.982772436	0.998371998	0.990510802
Phage	5	11	70	0.984	0.983929289	0.995528455	0.989694888
Phage	5	7	75	0.982	0.981963928	0.99796334	0.98989899
Phage	5	9	75	0.9804	0.980360721	0.997960016	0.989082087
Phage	25	5	80	0.976	0.975980785	0.999180328	0.987444309
Phage	25	3	80	0.976	0.975980785	0.999180328	0.987444309
Phage	50	3	80	0.976	0.975971165	0.998770492	0.987239214
Phage	50	5	80	0.976	0.975971165	0.998770492	0.987239214
Phage	25	9	80	0.9756	0.975580464	0.999179992	0.987239214
Phage	25	7	80	0.9756	0.975580464	0.999179992	0.987239214
Phage	50	9	80	0.9756	0.975570685	0.998769988	0.987034036
Phage	50	7	80	0.9756	0.975570685	0.998769988	0.987034036
Phage	5	11	75	0.976	0.975951904	0.99795082	0.986828774
Phage	25	11	80	0.9752	0.975180144	0.999179655	0.987034036
Phage	50	11	80	0.9752	0.975170204	0.998769483	0.986828774
Phage	5	3	80	0.9728	0.972767321	0.998766447	0.985595455
Phage	15	3	80	0.9724	0.97236684	0.99876594	0.98538961
Phage	15	5	80	0.9724	0.97236684	0.99876594	0.98538961
Phage	5	5	80	0.9724	0.97236684	0.99876594	0.98538961
Phage	15	9	80	0.972	0.97196636	0.998765432	0.985183682
Phage	15	7	80	0.972	0.97196636	0.998765432	0.985183682
Phage	15	11	80	0.9716	0.971565879	0.998764924	0.98497767
Phage	10	3	80	0.9708	0.970788315	0.999587969	0.98497767
Phage	10	5	80	0.9708	0.970788315	0.999587969	0.98497767
Phage	5	7	80	0.9712	0.971165398	0.998764415	0.984771574
Phage	10	7	80	0.9704	0.970388155	0.999587799	0.984771574
Phage	10	9	80	0.9704	0.970388155	0.999587799	0.984771574
Phage	10	11	80	0.9696	0.969587835	0.999587459	0.984359131
Phage	5	9	80	0.9696	0.969563476	0.998762376	0.983946352
Phage	5	11	80	0.9652	0.96515819	0.998756734	0.981670061
